# PhIP-Seq uncovers novel autoantibodies and unique endotypes in interstitial lung disease

**DOI:** 10.1101/2023.04.24.538091

**Authors:** Vaibhav Upadhyay, Young me Yoon, Sara E. Vazquez, Tania E. Velez, Kirk D. Jones, Cathryn T. Lee, Christopher S. Law, Paul J. Wolters, Seoyeon Lee, Monica M. Yang, Erica Farrand, Imre Noth, Mary E. Strek, Mark Anderson, Joseph DeRisi, Anne I. Sperling, Anthony K. Shum

## Abstract

Interstitial lung diseases (ILDs) are a heterogeneous group of disorders that can develop in patients with connective tissue diseases (CTD). Establishing autoimmunity in ILD impacts prognosis and treatment. ILD patients are screened for autoimmunity by assaying for anti-nuclear autoantibodies, rheumatoid factors and other non-specific tests. However, this approach has not been rigorously validated and may miss autoimmunity that manifests as autoantibodies to tissue antigens not previously defined in ILD. Here, we use Phage Immunoprecipitation-Sequencing (PhIP-Seq) to conduct a large, multi-center unbiased autoantibody discovery screen of ILD patients and controls. PhIP-Seq identified 17 novel autoreactive targets, and machine learning classifiers derived from these targets discriminated ILD serum from controls. Among these 17 candidates, we validated Cadherin Related Family Member 5 (CDHR5) as an autoantigen and found CDHR5 autoantibodies in patients with rheumatologic disorders and importantly, subjects not previously diagnosed with autoimmunity. Lung tissue of CDHR5 autoreactive patients showed transcriptional profiles consistent with activation of NFκB signaling and upregulation of chitotriosidase (CHIT1), a molecular pathway linked to fibrosis. Our study shows PhIP-Seq uncovers novel autoantibodies in ILD patients not revealed by standard clinical tests. Furthermore, CDHR5 autoantibodies may define a novel molecular endotype of ILD characterized by inflammation and fibrosis.
