## Supplementary material for "PhIP-Seq uncovers novel autoantibodies and unique endotypes in interstitial lung disease": Tables

### Sheet: Table_1
Table 1: Diagnostic and demographic information for study subjects
Diagnosis or Group		Subjects (n)	Samples (n)
Control		138	150
Center 2 Non-ILDᵃ		46	46
Connective Tissue Disease-ILD		80	104
Hypersensitivity Pneumonitis		70	87
Idiopathic Pulmonary Fibrosis		102	136
Interstitial Lung Abnormalityᵇ		10	12
Otherᶜ		81	97
Unclassifiable		28	34
Unknown Connective Tissue Disease ILD		27	38
Total		582	704
Self-Identified Race/Ethnicity	Sex	Total Screened	Age (mean ± s.d.)
White	Female	137	63.3 ± 11.9
	Male	170	67.0 ± 11.6
Black	Female	42	61.4 ± 11.0
	Male	8	53.6 ± 15.1
LatinX¹	Female	22	58.5 ± 13.3
	Male	14	66.2 ± 11.1
Unknown²	Female	3	70 ± 11.4
	Male	5	68.2 ± 9.8
	NA	9	82²
Asian	Female	16	59.4 ± 12.0
	Male	13	68.5 ± 9.8
American Indian	Female	1	77 ± NA
	Male	2	68 ± 0
American Indian/LatinX³	Male	1	63 ± NA
Other Identity⁴	Male	1	63 ± NA
ᵃA subset of individuals without ILD were screened who had rheumatoid arthritis (n=15), were the relative of ILD subjects who did not have ILD but in whom other diseases were not ruled out (n=16 subjects), and organ donors (n=15 subjects) were included from Center 2. ᵇInterstitial lung abnormality reflected a diagnosis where underlying lung abnormalities were present (e.g. broncheictasis or infla…

### Sheet: Table_2
Table 2: Clinical Data from chart review of subjects with CDHR5 autoreactivity validated by RLBA
ID	Age	Self-Identified Race/Ethnicity	Date of IRB Enrollment or First Blood Draw	Year of Death or Lung Transplant	Diagnosis	Radiographic Data	Pathologic Data	Serologic Data	Treatment
SF000930	82	Unknown	2006-03-17	Deceased (2007)*	ILA	Non-specific interstitial markings			Antibiotics (Initial therapy)
SF001092	42	Black	2006-10-27	Lung Transplant (2013)	CTD ILD (Scleroderma)	Bilateral basilar predominant traction bronchiectasis. Scattered ground glass.		anti-Scl-70 positive (normal SSA/SSB)	Immunosuppression (Cytoxan)
SF001313	37	Black	2007-09-14	Deceased (2011)*	Unk CTD	Fibrotic non-specific interstitial pneumonia	Fibrosing and cellular non-specific interstitial pneumonia	ANA 1:640, speckled (normal SM, RNP, SSA, SSB, anti-Scl-70, Rheumatoid Factor)	Immunosuppression (Cytoxan and Prednisone)
SF001513	67	White	2008-05-23	Lung Transplant (2013)* Deceased (2014)	HP	Upper lobe predominant traction bronchiectasis. No evidence of air trapping.	Diffuse alveolar septal thickening with poorly-formed granulomas	None (normal ANA, anti-Scl-70, Rheumatoid Factor)	Immunosuppression (Mycophenolate and Prednisone)
SF002014	76	Asian	2010-03-26		IPF	Basilar predominant honeycombing consistent with usual interstitial pneumonia pattern		Rheumatoid factor 20 (normal cANCA, pANCA, anti-PR3, anti-MPO, ANA, CK)	Antifibrotic (Nintedanib)
SF002021	48	White	2010-04-09	Deceased (2017)	HP	Centrilobular nodules and ground glass opacity associated with air trapping	Cellular interstitial pneumonia with non-necrotizing granulomas consistent with hypersensitivity pneumonia	(normal Scl-70, SSA, SSB, SM, RNP, ANA, Rheumatoid Factor, CCP, anit-PR3, anti-MPO)	Immunosuppression (Mycophenolate and Prednisone)
SF002094	61	White	2010-07-23	Deceased (Unknown)	Unclassifiable ILD
SF001218	59	White	2007-05-11	Lung Transplant (2008)* Deceased (2015)	IPF	Reticulation, traction bronchiectasis in a predominantly peripheral subpleural pattern suggestive of fibrotic non-specific interstitial pneumonia	Usual interstitial pneumonia pattern	(normal ANA, anti-mitochondrial antibody)	Treatment of Gastroesophageal Reflux Disease
SF001255	78	White	2007-06-29		Unclassifiable ILD	Bilateral basial reticulation with traction bronchiectasis		(normal ANA, Rheumatoid Factor)	Treatment of Gastroesophageal Reflux Disease
SF001260	70	White	2007-07-06	Lung Transplant (2012)*	CTD ILD (MCTD)	Bibasilar and peripheral predominant traction bronchiectasis, likely usual interstitial pneumonia pattern	Usual interstitial pneumonia with increased bornchiolocentric fibrosis	RNP 56.8 (normal ANA, dsDNA, SM, RNP, SSA, SSB, Scl-70, CCP, Pm-Scl, RNA Polymerase III, Rheumatoid Factor, C3, C4)	Immunosuppression (Mycophenolate)
case_055	42	Black	2019-05-04	Deceased (2022)*	CTD ILD (Antisynthetase)	Non-specific interstitial pneumonia		PL-12 weak positive, +SSA, +SSB, (normal ANA, dsDNA, ANCA, RF, CCP, C3, C4, anti-Jo1)	Immunosuppression (Prednisone; Rituximab, Cyclophosphamide, Azathioprine, Hydroxychloroquine) and Antifibrotic (Nintedanib)
case_003	52	Black	2019-01-10	Deceased (2022)*	CTD ILD (MCTD)	Usual interstitial pneumonia		ANA, Smith/RNP, Rheumatoid factor, CCP, dsDNA (normal Scl-70, SSA, SSB, Jo-1)	Immunosuppression (Mycophenolate and Prednisone)
case_120	64	White	2019-01-29	Deceased (2021)*	CTD ILD (MCTD)	Probable usual interstitial pneumonia pattern Peripheral predominant fibrosis	Usual interstitial pneumonia fibrosis	pANCA, RNP (normal ANA, dsDNA, SSA, SSB, Smith)	Immunosuppression (Azathioprine and Prednisone)
case_012	79	Black	2013-05-30	Deceased (2019)	CTD ILD (MCTD)	Usual interstitial pneumonia pattern with overlying emphysema		ANA, RF, CCP, (normal dsDNA, C3, C4)	Immunosuppression (Leflunomide and Prednisone)
case_042	75	White	2018-09-18	Deceased (2019)*	CTD ILD (RA)	Possible usual interstitial pneumonia pattern Subpleural reticulation and mosaicism also noted	Fibroblastic foci, focal areas of non-specific interstitial pneumonia, though overall a usual interstitial pneumonia pattern	ANA, ANCA, (normal Rheumatoid Factor and CCP)	Immunosuppression (Prednisone, Mycophenolate, Hydroxychloroquine)
case_066	53	Unknown	2019-08-26	Lung Transplant (2019)*	CTD ILD (RA)	Upper lobe predominant fibrosis, air trapping Non-specific interstitial pneumonia vs Hypersensitivity Pneumonitis pattern	Combined non-specific interstitial pneumonia and fibroblastic foci, honeycombing, germinal centers, lymphoid aggregates, rare giant cells	ANA, RF, CCP (normal SSA, SSB)	Immunosuppression (Prednisone, Azathioprine, Rituximab)
case_086	69	Black	2018-08-21		CTD ILD (MCTD)	Usual interstitial pneumonia pattern with exuberant honeycombing		ANA, SSA, Sm, RNP, dsDNA, pANCA (normal Jo-1, Scl-70, Rheumatoid Factor, SSB)	Immunosuppression (Prednisone, Mycophenolate, Hydroxychloroquine)
case_020	68	White	2017-03-06		HP	Mosaic Attenuation		Pos ANA (normal Scl 70, dsDNA, ANCA, SSA, SSB, Sm, RNP)	Immunosuppression (Azathioprine and Prednisone)
The subject identifier is indicated by the column labeled ID and is dentified. Age at study enrollment is listed for Age. Date of enrollment or first blood draw are included. The year of Death or Lung transplantation and that outcome is indicated in the column labeled Year of Death/Lung transplant is indicated in parentheses. The original Diagnosis by multi-disciplinary conference is listed in th…

### Sheet: Supplementary_Table_1
Supplementary Table 1: CDHR5 autoreactive peptides from PhIP-Seq data
CDHR5 Peptide	Secondary Structure Alignment
1	TTTTLAQAGAFYAEVEAHNTVTSGTATTVIEIQVSEQEPPSTG-APAPRL--------------------------------------------------------------------------------
2	---------------EAHNTVTSGTATTVIEIQVSEQEPPSTGGGPSEDKRFSVVDMAALGGVL------------------------------------------------------------------
3	--------------EPPAAARAGGSPTAVRSILTKERRPEGGYKAVWFGE--------------------------------------------------DIGTEADVVVLNA-----------------
4	---------------------AGGSPTAVRSILTKERRPEGGYKAVWFGE--------------------------------------------------DIGTEADVVVLNAPTLDVDG----------
5	---------------------------------------PSTAQTPEAGT-------------SQPMPPGMGTSTSHQPTTPGGGTAQTPEPGTSQPMPLS-----------------------------
6	------------------GTVARGAGAGVVVKDAAAPSQPLRIQAQDPEFS-------------------------------------------------DLNSAITYRITNHSHF--------------
7	---------------EAHNTVTSGTATTVIEIQVSEQEPPSTDVPPSPEA----------GGTTGPW-----TSTTSEV---------------------------------------------------
8	---------------EAHNTVTSGTATTVIEIQVSEQEPPSTAQTPKPGT-------------SQPMPPGVGTSTSH-----------------------------------------------------
9	-------------------------------------------------------------GTSQPMPPSMGTSTSHQPATPGGGTAQTPEAGTSQPMPPGMGTSTSHQP--------------------
10	-------------------------------ILTKERRPEGGYKAVWFGE--------------------------------------------------DIGTEADVVVLNAPTLDVDGASDSGSGDEG
11	---------------EAHNTVTSGTATTVIEIQVSEQEPPSTAQTPEPGT-------------SQPMPPSMGTSTSH-----------------------------------------------------
This table includes CDHR5 peptides aligned using DECIPHER. Coloring indicates identical amino acid motifs. Alignment includes predicted secondary structure information

### Sheet: Supplementary_Table_2
Table S2A: Original MDC categorizations and translation to a common label				Table S2B: Metadata for screend ILD subjects including shared label and demographic information
Center	Original Center Label	Common label		Center	Subject ID	Age	Gender	Self-Identified Race/Ethnicity	Common Label (from Table S2A)
UCSF	Rheumatoid Arthritis	CTD		UCSF	SF000494	69	Male	White	CTD
UCSF	Unclassifiable	Unclassifiable		UCSF	SF000548	61	Male	LatinX	Unclassifiable
UCSF	Primary Sjogrens	CTD		UCSF	SF000721	64	Male	White	CTD
UCSF	Non-specific Interstitial Pneumonia	Other		UCSF	SF000756	47	Female	White	Other
UCSF	Scleroderma - Diffuse	CTD		UCSF	SF000865	63	Female	White	CTD
UCSF	Cryptogenic Organizing Pneumonia	Other		UCSF	SF000889	65	Female	White	Other
UCSF	Hypersensitivity Pneumonitis	HP		UCSF	SF000907	58	Male	White	HP
UCSF	Sarcoidosis	Other		UCSF	SF000908	68	Male	LatinX	Other
UCSF	Polymyositis	CTD		UCSF	SF000909	50	Male	White	CTD
UCSF	Idiopathic Pulmonary Fibrosis	IPF		UCSF	SF000910	80	Male	NA	IPF
UCSF	CTD uncharracterized	Unk CTD		UCSF	SF000912	59	Male	White	IPF
UCSF	Systemic Lupus Erythematosus	CTD		UCSF	SF000913	72	Male	White	HP
UCSF	Interstitial Lung Abnormality	ILA		UCSF	SF000914	70	Male	White	CTD
UCSF	Wegener's Granulomatosis	CTD		UCSF	SF000915	62	Female	White	CTD
UCSF	Lymphoid Interstitial Pneumonia	Other		UCSF	SF000917	59	Male	White	Other
UCSF	Scleroderma - limited	CTD		UCSF	SF000923	64	Female	White	Unk CTD
UCSF	Nitrofurantoin	Other		UCSF	SF000927	59	Female	White	HP
UCSF	Rituxan	Other		UCSF	SF000928	70	Female	Black	CTD
UCSF	Methotrexate or Cytoxan	Other		UCSF	SF000930	82	NA	NA	ILA
UCSF	Acute Interstitial Pneumonia	Other		UCSF	SF000932	68	Male	American Indian	CTD
UCSF	Mixed Connective Tissue Disease	CTD		UCSF	SF000933	49	Female	White	ILA
UCSF	Asbestosis	Other		UCSF	SF000938	51	Female	White	HP
UCSF	Pulmonary alveolar proteinosis	Other		UCSF	SF000941	68	Male	White	IPF
UCSF	Familial Pulmonary Fibrosis	Familial ILD		UCSF	SF000942	49	Male	White	Other
UCSF	Other	Other		UCSF	SF000943	86	Male	White	IPF
UCSF	Churg-Strauss	CTD		UCSF	SF000945	53	Female	LatinX	HP
UCSF	Lymphangioleiomyomatosis	Other		UCSF	SF000946	55	Female	Black	Other
UCSF	Radiation pneumonitis/fibrosis	Other		UCSF	SF000948	63	Female	White	CTD
UCSF	Incomplete data available	Unknown		UCSF	SF000950	73	Male	Asian	Other
UofC	Others (Pleuroparenchymal fibroelastosis)	Other		UCSF	SF000984	85	Male	White	IPF
UofC	Idiopathic Pulmonary Fibrosis	IPF		UCSF	SF000990	67	Female	White	Other
UofC	CTD-ILD	CTD		UCSF	SF000993	63	Male	White	HP
UofC	Interstitial Pneumonia with Autoimmune Features	Unk CTD		UCSF	SF000995	54	Female	Black	IPF
UofC	Control Rheumatoid Arthritis	Control RA		UCSF	SF000996	64	Female	White	HP
UofC	Sarcoidosis	Other		UCSF	SF000997	76	Male	LatinX	Other
UofC	Others (Combined Pulmonary Fibrosis and Emphysema)	Other		UCSF	SF000998	64	Male	White	Other
UofC	Others (Occupational lung disease)	Other		UCSF	SF000999	81	Male	White	IPF
UofC	Control ROBI	Control		UCSF	SF001000	60	Female	White	Other
UofC	Others (Idiopathic Non-specific Interstitial Pneumonia)	Other		UCSF	SF001004	77	Female	LatinX	IPF
UofC	Others (smoking-related ILD)	Other		UCSF	SF001007	85	Male	White	Other
UofC	Others (Unclassifiable ILD)	Unclassifiable		UCSF	SF001010	57	Female	White	CTD
UofC	Others (CTD-ILD and HP and aspiration)	CTD		UCSF	SF001011	78	Male	White	Other
UofC	Others (asbestos-related ILD)	Other		UCSF	SF001012	65	Male	LatinX	Unclassifiable
UofC	Others (Familial ILD)	Familial ILD		UCSF	SF001013	68	Male	LatinX	CTD
UofC	Control IPF flow	Control		UCSF	SF001014	NA	NA	NA	ILA
UofC	Hypersensitivity Pneumonitis	HP		UCSF	SF001017	61	Female	LatinX	CTD
UCSF	Dermatomyositis	CTD		UCSF	SF001021	61	Female	White	Other
UCSF	Desquamative interstitial pneumonia	Other		UCSF	SF001023	71	Male	White	CTD
This table includes original diagnostic categorization and common labels to enable data merging between centers. The original center is listed with the label used at that center. Abbreviations: ILD (interstitial lung disease), RA (rheumatoid arhtirits), CTD (connective tissue disease), CTD-ILD (connective tissue disease associated ILD), Unk CTD (unknown CTD), ILA (interstitial lung abnormality), …				UCSF	SF001026	78	Female	White	Other
				UCSF	SF001029	81	Male	White	IPF
				UCSF	SF001033	64	Female	White	Unk CTD
				UCSF	SF001035	64	Female	White	Other
				UCSF	SF001037	63	Male	American Indian/LatinX	Other
				UCSF	SF001038	84	Female	White	Other
				UCSF	SF001039	66	Female	White	Other
				UCSF	SF001040	44	Male	White	Other
				UCSF	SF001041	74	Male	Asian	IPF
				UCSF	SF001042	74	Male	White	HP
				UCSF	SF001045	70	Male	White	IPF
				UCSF	SF001049	80	Female	White	HP
				UCSF	SF001054	41	Female	White	HP
				UCSF	SF001055	NA	NA	NA	ILA
				UCSF	SF001058	46	Male	White	HP
				UCSF	SF001059	78	Female	White	HP
				UCSF	SF001061	NA	NA	NA	ILA
				UCSF	SF001063	72	Male	White	IPF
				UCSF	SF001064	67	Male	White	HP
				UCSF	SF001065	75	Male	White	Unclassifiable
				UCSF	SF001068	42	Female	Asian	CTD
				UCSF	SF001074	67	Male	White	Other
				UCSF	SF001076	79	Male	White	Other
				UCSF	SF001078	39	Female	White	Other
				UCSF	SF001080	72	Male	White	IPF
				UCSF	SF001083	66	Female	Asian	Unclassifiable
				UCSF	SF001084	61	Male	White	Other
				UCSF	SF001085	73	Male	Black	HP
				UCSF	SF001087	63	Female	Asian	CTD
				UCSF	SF001088	61	Male	Asian	CTD
				UCSF	SF001092	42	Female	Black	CTD
				UCSF	SF001093	67	Female	White	HP
				UCSF	SF001094	56	Female	White	HP
				UCSF	SF001095	66	Male	White	Unclassifiable
				UCSF	SF001097	79	Male	White	IPF
				UCSF	SF001098	71	Male	White	Other
				UCSF	SF001099	90	Female	White	IPF
				UCSF	SF001100	65	Male	LatinX	IPF
				UCSF	SF001102	54	Male	White	HP
				UCSF	SF001103	NA	NA	NA	ILA
				UCSF	SF001104	66	Male	White	Other
				UCSF	SF001107	45	Female	White	Other
				UCSF	SF001109	79	Male	White	CTD
				UCSF	SF001111	69	Female	White	HP
				UCSF	SF001112	51	Female	White	CTD
				UCSF	SF001113	51	Female	White	Other
				UCSF	SF001114	58	Female	White	HP
				UCSF	SF001115	53	Female	Black	Other
				UCSF	SF001118	77	Female	White	Other
				UCSF	SF001122	66	Female	Asian	Other
				UCSF	SF001123	81	Male	White	IPF
				UCSF	SF001125	55	Male	LatinX	CTD
				UCSF	SF001126	70	Female	White	IPF
				UCSF	SF001127	79	Male	White	IPF
				UCSF	SF001128	81	Male	White	Other
				UCSF	SF001129	71	Male	White	Other
				UCSF	SF001130	72	Male	NA	Other
				UCSF	SF001131	64	Female	Black	Unk CTD
				UCSF	SF001133	74	Female	White	CTD
				UCSF	SF001135	48	Female	LatinX	CTD
				UCSF	SF001136	43	Female	LatinX	Unclassifiable
				UCSF	SF001137	81	Male	White	CTD
				UCSF	SF001138	63	Female	LatinX	Unk CTD
				UCSF	SF001139	65	Female	White	Other
				UCSF	SF001141	74	Male	White	Other
				UCSF	SF001143	63	Male	White	IPF
				UCSF	SF001147	78	Male	White	IPF
				UCSF	SF001148	65	Female	White	IPF
				UCSF	SF001149	54	Male	LatinX	Other
				UCSF	SF001150	69	Female	White	IPF
				UCSF	SF001157	77	Male	White	IPF
				UCSF	SF001158	55	Male	Asian	HP
				UCSF	SF001159	75	Male	Black	IPF
				UCSF	SF001161	80	Female	Asian	HP
				UCSF	SF001162	76	Male	White	IPF
				UCSF	SF001168	78	Male	White	IPF
				UCSF	SF001170	46	Female	LatinX	Unk CTD
				UCSF	SF001173	81	Male	White	IPF
				UCSF	SF001174	63	Male	White	CTD
				UCSF	SF001177	68	Male	White	IPF
				UCSF	SF001179	65	Female	Black	IPF
				UCSF	SF001183	54	Male	White	Other
				UCSF	SF001186	45	Female	White	Unclassifiable
				UCSF	SF001191	75	Male	Asian	IPF
				UCSF	SF001192	61	Male	White	Unk CTD
				UCSF	SF001193	84	Male	White	IPF
				UCSF	SF001197	80	Male	White	IPF
				UCSF	SF001200	27	Female	White	CTD
				UCSF	SF001201	49	Female	Asian	CTD
				UCSF	SF001203	51	Male	LatinX	Other
				UCSF	SF001204	55	Female	White	Other
				UCSF	SF001213	81	Male	White	HP
				UCSF	SF001214	76	Male	White	CTD
				UCSF	SF001218	59	Male	White	IPF
				UCSF	SF001219	68	Male	White	IPF
				UCSF	SF001221	67	Male	White	CTD
				UCSF	SF001225	34	Female	LatinX	CTD
				UCSF	SF001241	51	Female	Black	ILA
				UCSF	SF001244	52	Female	White	Other
				UCSF	SF001247	49	Female	Asian	CTD
				UCSF	SF001248	80	Female	White	Unk CTD
				UCSF	SF001250	29	Female	White	Other
				UCSF	SF001251	53	Male	White	Unk CTD
				UCSF	SF001254	68	Male	American_Indian	Other
				UCSF	SF001255	78	Male	White	Unclassifiable
				UCSF	SF001260	57	Male	White	CTD
				UCSF	SF001264	68	Male	White	Unclassifiable
				UCSF	SF001265	59	Male	White	Other
				UCSF	SF001266	59	Male	White	Other
				UCSF	SF001268	79	Male	LatinX	IPF
				UCSF	SF001269	76	Female	White	CTD
				UCSF	SF001270	65	Male	White	Other
				UCSF	SF001276	79	Male	White	IPF
				UCSF	SF001280	60	Female	White	HP
				UCSF	SF001284	83	Female	White	HP
				UCSF	SF001287	69	Female	LatinX	Unk CTD
				UCSF	SF001289	83	Male	White	IPF
				UCSF	SF001291	74	Female	White	IPF
				UCSF	SF001292	36	Male	White	Unclassifiable
				UCSF	SF001294	70	Female	White	Unclassifiable
				UCSF	SF001297	69	Male	Asian	IPF
				UCSF	SF001301	72	Female	White	HP
				UCSF	SF001302	80	Male	White	IPF
				UCSF	SF001307	72	Female	White	HP
				UCSF	SF001308	66	Female	White	Unclassifiable
				UCSF	SF001309	47	Female	White	CTD
				UCSF	SF001310	58	Male	White	Other
				UCSF	SF001313	37	Female	Black	Unk CTD
				UCSF	SF001316	67	Female	White	HP
				UCSF	SF001322	46	Female	Asian	IPF
				UCSF	SF001325	72	Male	White	HP
				UCSF	SF001327	56	Male	White	Other
				UCSF	SF001330	81	Male	White	IPF
				UCSF	SF001335	82	Male	White	IPF
				UCSF	SF001337	NA	NA	NA	ILA
				UCSF	SF001338	81	Female	White	IPF
				UCSF	SF001342	53	Female	White	Other
				UCSF	SF001348	74	Male	White	IPF
				UCSF	SF001349	72	Male	White	HP
				UCSF	SF001350	67	Male	NA	Other
				UCSF	SF001351	76	Male	Asian	Unclassifiable
				UCSF	SF001352	73	Male	White	IPF
				UCSF	SF001353	75	Male	White	Other
				UCSF	SF001361	57	Female	Asian	CTD
				UCSF	SF001364	79	Female	White	Unclassifiable
				UCSF	SF001369	77	Female	White	CTD
				UCSF	SF001374	75	Female	Asian	CTD
				UCSF	SF001378	69	Female	LatinX	CTD
				UCSF	SF001382	71	Male	White	Unclassifiable
				UCSF	SF001388	64	Female	White	Unclassifiable
				UCSF	SF001390	75	Male	White	HP
				UCSF	SF001395	84	Female	White	HP
				UCSF	SF001402	38	Male	White	Other
				UCSF	SF001403	69	Male	White	HP
				UCSF	SF001404	73	Male	White	Unclassifiable
				UCSF	SF001414	44	Male	White	Other
				UCSF	SF001415	78	Male	White	IPF
				UCSF	SF001416	74	Female	White	HP
				UCSF	SF001418	84	Male	White	IPF
				UCSF	SF001419	64	Female	White	HP
				UCSF	SF001423	41	Female	White	CTD
				UCSF	SF001425	69	Female	LatinX	CTD
				UCSF	SF001428	69	Female	White	Unclassifiable
				UCSF	SF001431	37	Female	White	Other
				UCSF	SF001434	74	Male	Asian	IPF
				UCSF	SF001436	45	Female	White	Unk CTD
				UCSF	SF001439	80	Male	White	IPF
				UCSF	SF001441	68	Male	White	HP
				UCSF	SF001447	77	Female	American_Indian	HP
				UCSF	SF001448	71	Female	LatinX	Other
				UCSF	SF001449	49	Female	White	Other
				UCSF	SF001452	84	Male	Asian	IPF
				UCSF	SF001455	82	Female	White	HP
				UCSF	SF001461	59	Male	White	Other
				UCSF	SF001463	69	Female	White	CTD
				UCSF	SF001513	67	Male	White	HP
				UCSF	SF001529	56	Female	White	HP
				UCSF	SF001697	79	Male	White	Unclassifiable
				UCSF	SF001735	52	Female	White	Other
				UCSF	SF001744	41	Female	LatinX	ILA
				UCSF	SF001792	33	Male	White	Other
				UCSF	SF001854	59	Female	Asian	Unclassifiable
				UCSF	SF001855	57	Female	NA	Other
				UCSF	SF001856	29	Male	Black	Other
				UCSF	SF001857	59	Female	White	HP
				UCSF	SF001858	69	Female	White	HP
				UCSF	SF001862	68	Male	White	CTD
				UCSF	SF001864	78	Female	NA	HP
				UCSF	SF001870	67	Female	White	IPF
				UCSF	SF001871	38	Female	LatinX	CTD
				UCSF	SF001873	76	Female	White	HP
				UCSF	SF001874	80	Male	White	CTD
				UCSF	SF001875	74	Female	White	HP
				UCSF	SF001933	31	Male	White	HP
				UCSF	SF001934	50	Female	Asian	Unclassifiable
				UCSF	SF001936	77	Male	White	Unclassifiable
				UCSF	SF001942	77	Female	Black	Unclassifiable
				UCSF	SF001943	60	Female	LatinX	HP
				UCSF	SF001950	59	Female	White	CTD
				UCSF	SF001951	65	Female	White	Other
				UCSF	SF001953	66	Female	Asian	Unclassifiable
				UCSF	SF001997	45	Female	White	Other
				UCSF	SF002007	77	Female	White	ILA
				UCSF	SF002014	76	Female	Asian	IPF
				UCSF	SF002017	63	Female	Asian	IPF
				UCSF	SF002021	48	Male	White	HP
				UCSF	SF002022	72	Male	White	Unclassifiable
				UCSF	SF002094	61	Female	White	Unclassifiable
				UCSF	SF002512	NA	NA	NA	Unk CTD
				UCSF	SF002774	NA	NA	NA	Unk CTD
				UCSF	SF002875	NA	NA	NA	Unk CTD
				UCSF	SF000926	50	Female	LatinX	Unk CTD
				UofC	case_001	68	Female	LatinX	Unk CTD
				UofC	case_005	65	Female	White	Unk CTD
				UofC	case_003	52	Male	Black	CTD
				UofC	case_007	46	Male	White	CTD
				UofC	case_034	59	Male	White	CTD
				UofC	ctrl_RA_14	62	Female	Black	Control RA
				UofC	case_004	62	Male	White	IPF
				UofC	ctrl_RA_08	50	Female	White	Control RA
				UofC	case_019	46	Female	Black	CTD
				UofC	case_045	54	Male	White	IPF
				UofC	case_006	74	Female	White	IPF
				UofC	case_025	50	Female	White	CTD
				UofC	ctrl_17	49	Female	White	Control
				UofC	case_023	84	Male	White	HP
				UofC	case_008	75	Male	White	IPF
				UofC	case_027	69	Female	Black	CTD
				UofC	case_009	61	Male	White	CTD
				UofC	case_013	67	Female	Black	Other
				UofC	case_010	66	Male	White	CTD
				UofC	case_014	69	Male	White	IPF
				UofC	ctrl_23	59	Female	LatinX	Control
				UofC	case_042	75	Female	White	CTD
				UofC	case_012	73	Female	Black	CTD
				UofC	case_016	66	Male	White	IPF
				UofC	case_131	67	Female	White	IPF
				UofC	case_046	79	Female	White	IPF
				UofC	case_047	46	Female	Black	CTD
				UofC	case_038	49	Male	White	CTD
				UofC	case_017	71	Female	White	IPF
				UofC	case_037	64	Male	White	Other
				UofC	case_112	64	Male	White	IPF
				UofC	case_018	68	Male	White	Unk CTD
				UofC	case_022	72	Female	White	HP
				UofC	case_029	79	Male	White	HP
				UofC	case_020	78	Female	White	HP
				UofC	case_031	72	Male	Asian	IPF
				UofC	case_021	70	Male	White	IPF
				UofC	ctrl_RA_12	66	Female	Black	Control RA
				UofC	case_133	72	Male	White	Unk CTD
				UofC	case_033	62	Female	Black	CTD
				UofC	case_024	67	Female	White	HP
				UofC	case_104	61	Male	White	IPF
				UofC	case_026	52	Female	Black	Unk CTD
				UofC	case_134	79	Female	White	IPF
				UofC	case_028	62	Female	White	Other
				UofC	case_030	52	Female	White	CTD
				UofC	case_049	53	Male	White	IPF
				UofC	ctrl_RA_13	62	Female	White	Control RA
				UofC	case_032	73	Male	White	CTD
				UofC	case_098	53	Female	Black	Other
				UofC	case_040	71	Male	White	CTD
				UofC	ctrl_18	49	Male	White	Control
				UofC	ctrl_20	61	Female	Black	Control
				UofC	case_035	72	Female	White	IPF
				UofC	case_036	80	Male	White	IPF
				UofC	case_002	74	Male	LatinX	HP
				UofC	case_048	75	Male	White	IPF
				UofC	case_117	79	Male	LatinX	IPF
				UofC	case_039	80	Male	White	Unk CTD
				UofC	case_043	71	Female	White	CTD
				UofC	case_041	70	Male	Asian	IPF
				UofC	ctrl_22	72	Male	White	Control
				UofC	case_044	54	Female	White	HP
				UofC	case_122	69	Male	NA	IPF
				UofC	case_050	69	Male	White	IPF
				UofC	case_056	59	Male	White	IPF
				UofC	case_051	48	Male	White	CTD
				UofC	case_052	74	Female	White	Other
				UofC	case_053	56	Male	White	IPF
				UofC	case_054	62	Female	LatinX	CTD
				UofC	case_055	42	Female	Black	CTD
				UofC	case_015	68	Male	White	IPF
				UofC	ctrl_01	67	Male	White	Control
				UofC	ctrl_11	52	Male	White	Control
				UofC	case_059	65	Male	White	IPF
				UofC	case_060	73	Female	White	IPF
				UofC	case_061	83	Male	LatinX	IPF
				UofC	case_062	59	Male	Asian	Unk CTD
				UofC	case_063	78	Female	LatinX	HP
				UofC	case_064	77	Female	White	HP
				UofC	case_065	56	Female	Black	HP
				UofC	case_066	53	Male	NA	CTD
				UofC	case_067	59	Male	White	IPF
				UofC	case_068	64	Male	White	Unk CTD
				UofC	case_069	49	Male	Asian	HP
				UofC	case_070	74	Female	White	HP
				UofC	case_071	61	Female	Black	CTD
				UofC	case_072	56	Female	Black	Other
				UofC	case_073	47	Female	White	CTD
				UofC	case_074	56	Female	White	CTD
				UofC	case_075	59	Male	White	IPF
				UofC	case_076	61	Male	White	IPF
				UofC	case_077	65	Female	White	HP
				UofC	case_078	66	Male	White	IPF
				UofC	case_079	63	Male	White	HP
				UofC	case_080	61	Female	Black	Other
				UofC	case_081	57	Female	Black	HP
				UofC	case_082	63	Female	White	CTD
				UofC	case_083	66	Male	White	IPF
				UofC	case_084	74	Male	White	Other
				UofC	case_085	49	Female	White	CTD
				UofC	case_086	69	Female	Black	CTD
				UofC	case_087	43	Male	Black	IPF
				UofC	case_088	57	Male	White	IPF
				UofC	case_089	63	Male	Other	IPF
				UofC	case_090	58	Male	White	IPF
				UofC	case_091	50	Male	White	IPF
				UofC	case_092	69	Male	White	IPF
				UofC	case_093	45	Female	Black	IPF
				UofC	case_094	59	Male	White	IPF
				UofC	case_095	75	Male	White	IPF
				UofC	case_096	54	Female	White	Unk CTD
				UofC	case_097	61	Female	White	HP
				UofC	case_099	61	Female	Black	Other
				UofC	case_100	71	Male	White	IPF
				UofC	case_101	73	Female	White	Other
				UofC	ctrl_RA_02	69	Female	White	Control RA
				UofC	case_103	64	Female	White	CTD
				UofC	case_105	79	Female	Black	Unk CTD
				UofC	case_106	63	Female	White	HP
				UofC	ctrl_RA_04	75	Female	White	Control RA
				UofC	case_108	61	Female	Black	Other
				UofC	case_109	76	Female	Black	Unclassifiable
				UofC	case_110	71	Female	Black	CTD
				UofC	case_111	49	Female	White	CTD
				UofC	case_113	56	Female	White	IPF
				UofC	case_114	55	Female	White	IPF
				UofC	case_115	56	Male	White	Unk CTD
				UofC	case_116	67	Female	White	HP
				UofC	case_011	57	Female	White	CTD
				UofC	case_118	66	Female	White	HP
				UofC	case_119	81	Female	LatinX	HP
				UofC	case_120	64	Female	White	CTD
				UofC	case_121	48	Male	Black	CTD
				UofC	case_123	56	Male	White	Unk CTD
				UofC	case_124	75	Female	NA	HP
				UofC	case_125	63	Female	White	HP
				UofC	case_126	75	Female	White	Other
				UofC	case_127	52	Female	White	Other
				UofC	case_128	64	Male	White	Other
				UofC	case_129	70	Female	White	Other
				UofC	case_130	28	Male	White	CTD
				UofC	case_132	45	Female	White	HP
				UofC	case_135	80	Male	White	Unclassifiable
				UofC	case_136	43	Female	White	Other
				UofC	case_137	54	Male	Black	Other
				UofC	case_138	55	Male	Black	CTD
				UofC	ctrl_02	61	Male	White	Control
				UofC	ctrl_03	79	Female	Black	Control
				UofC	ctrl_04	77	Male	White	Control
				UofC	ctrl_05	58	Female	White	Control
				UofC	ctrl_06	60	Male	White	Control
				UofC	ctrl_07	49	Male	LatinX	Control
				UofC	ctrl_08	68	Male	White	Control
				UofC	ctrl_09	57	Female	White	Control
				UofC	ctrl_10	67	Female	White	Control
				UofC	case_057	89	Male	White	IPF
				UofC	ctrl_12	54	Male	White	Control
				UofC	ctrl_13	54	Male	White	Control
				UofC	ctrl_14	70	Male	White	Control
				UofC	ctrl_15	60	Male	White	Control
				UofC	ctrl_16	82	Male	White	Control
				UofC	case_058	73	Male	White	IPF
				UofC	case_107	68	Female	White	Other
				UofC	ctrl_31	77	Female	White	Control
				UofC	ctrl_21	68	Male	White	Control
				UofC	ctrl_19	60	Female	Black	Control
				UofC	ctrl_24	65	Male	White	Control
				UofC	ctrl_25	71	Male	White	Control
				UofC	ctrl_26	62	Male	White	Control
				UofC	ctrl_RA_03	59	Female	White	Control RA
				UofC	ctrl_29	73	Female	Black	Control
				UofC	ctrl_30	58	Female	White	Control
				UofC	case_102	48	Female	LatinX	CTD
				UofC	ctrl_28	75	Female	White	Control
				UofC	ctrl_RA_05	64	Female	White	Control RA
				UofC	ctrl_RA_06	71	Female	Black	Control RA
				UofC	ctrl_RA_07	43	Female	Asian	Control RA
				UofC	ctrl_RA_09	71	Female	Black	Control RA
				UofC	ctrl_RA_10	76	Female	Black	Control RA
				UofC	ctrl_RA_11	65	Male	White	Control RA
				UofC	ctrl_27	75	Male	White	Control
				UofC	ctrl_RA_01	52	Female	Black	Control RA
				UofC	ctrl_RA_15	76	Female	Black	Control RA
				Abbreviations: ILD (interstitial lung disease), RA (rheumatoid arhtirits), CTD (connective tissue disease), CTD-ILD (connective tissue disease associated ILD), Unk CTD (unknown CTD), ILA (interstitial lung abnormality), HP (hypersensitivity pneumonitis). UCSF (University of California San Francisco), UofC (University of Chicago).
